# The Tomato Isochorismate Synthase Coordinates both Salicylic Acid-Mediated Immunity and Phylloquinone-Dependent Chloroplast Function

**DOI:** 10.64898/2026.11.23.768541

**Authors:** Julia Pérez-Pérez, Maria Sulli, Borja Belda-Palazón, Marta Rodríguez-Rodríguez, Francisco Vera-Sirera, Gianfranco Diretto, Ismael Rodrigo, María Pilar López-Gresa, Purificación Lisón

## Abstract

Isochorismate synthase (ICS) provides isochorismate for salicylic acid (SA) and phylloquinone biosynthesis, yet how these functions are integrated in crop species remains poorly understood. We investigated the biological role of the single *ICS* gene in tomato.

CRISPR/Cas9-generated *ics* mutants were analysed using pathogen assays, targeted and untargeted metabolomics, transcriptomics, chloroplast imaging, photosynthetic measurements and polysome profiling.

Loss of ICS strongly reduced pathogen-induced SA accumulation and compromised *Pto*-mediated resistance to *Pseudomonas syringae*. Mutants also displayed severe growth defects, near-complete phylloquinone depletion, impaired photosynthetic performance and profound chloroplast ultrastructural alterations. Supplementation with the phylloquinone precursor 1,4-dihydroxy-2-naphthoic acid partially restored photosynthetic performance. ICS disruption further caused extensive metabolic and transcriptional reprogramming and reduced polysome loading.

These results reveal that the single tomato *ICS* gene contributes to two major outputs of isochorismate metabolism: pathogen-associated SA accumulation and phylloquinone-dependent chloroplast function. Together with emerging evidence for phenylalanine-derived SA biosynthesis in tomato, our findings indicate that SA biosynthetic routes are context-dependent and highlight substantial functional diversification of ICS across plant species.
