## Supplemental tables for "The Tomato Isochorismate Synthase Coordinates both Salicylic Acid-Mediated Immunity and Phylloquinone-Dependent Chloroplast Function"

### Sheet: Table S1 LC-APCI-MS 
Name	Class	Formula	Annot. DeltaMass [ppm]	Calc. MW	m/z	RT [min]	MS2 match	Area (Max.)	mzCloud Best Match	mzCloud Best Match Confidence	Reference Ion	Group Area: ics 125	Group Area: ics 129	Group Area: wt	Group CV [%]: ics 125	Group CV [%]: ics 129	Group CV [%]: wt	Ratio: (ics 125) / (wt)	Ratio: (ics 129) / (wt)	Log2 Fold Change: (ics 125) / (wt)	Log2 Fold Change: (ics 129) / (wt)	P-value: (ics 125) / (wt)	P-value: (ics 129) / (wt)
Palmitic Acid Alkyne	Fatty acids	C16 H28 O2	-0.36	252.209	251.202	1.623		3.65318e+07			[M-H]-1	1.52627e+07	1.54686e+07	3.35862e+07	28.6829	27.5493	6.03315	0.454	0.461	-1.14	-1.12	0.0194138	0.0069826
α-Linolenic acid	Fatty acids	C18 H30 O2	0.07	278.225	277.217	1.757	library	5.47919e+09	99.2	10	[M-H]-1	2.01516e+09	1.92223e+09	4.41911e+09	21.0733	23.8499	17.4488	0.456	0.435	-1.13	-1.2	0.0068144	0.00662882
2,3-Dihydroxypropyl β-D-galactopyranoside	Glycerolipid	C9 H18 O8	-0.2	254.1	253.093	1.763		3.881e+08			[M-H]-1	1.32376e+08	1.28936e+08	3.38376e+08	20.2106	28.8765	14.3536	0.391	0.381	-1.35	-1.39	0.00420886	0.00473202
13-apo-β-carotenone	Carotenoids and derivatives	C18 H26 O	-0.23	258.198	291.232	1.766		5.31509e+07			[M+H+MeOH]+1	3.00988e+07	3.18004e+07	4.78988e+07	17.6974	11.0515	11.8707	0.628	0.664	-0.67	-0.59	0.0410732	0.0188878
5-Hydroxyeicosatetraenoic	Fatty acids	C20 H32 O3	-0.73	320.235	321.242	1.773		6.57069e+07	72.3	69.6	[M+H]+1	3.20768e+07	2.86113e+07	4.96273e+07	21.2273	14.9386	20.2291	0.646	0.577	-0.63	-0.79	0.0257876	0.0156473
13-epi-12-oxo-phytodienoic acid; 13-EPI-12-OXO PDA	Fatty Acyls	C18 H28 O3	1.02	292.204	273.186	1.779	in silico	3.30795e+07	61.7	65.5	[M-H-H2O]-1	1.34238e+07	1.30179e+07	2.88569e+07	25.96	22.2461	16.8546	0.465	0.451	-1.1	-1.15	0.0162498	0.0135513
C53 H109 O13 P S		C53 H109 O13 P S	-0.73	1016.73	1034.77	1.798		1.44925e+07			[M+NH4]+1	7.3767e+06	6.62161e+06	1.25676e+07	14.0054	28.0172	11.8173	0.587	0.527	-0.77	-0.92	0.0192668	0.0148605
3Z,6Z,9Z-Pentacosatriene	Fatty Acyls	C25 H46	-0.17	346.36	347.367	1.819		6.89651e+06			[M+H]+1	6.55636e+06	4.81016e+06	1.02442e+06	25.8351	20.8379	47.7255	6.4	4.695	2.68	2.23	0.00216035	0.00261657
1-[3-(Diethylamino)-1-pyrrolidinyl]-3-[5-(4-phenylbutyl)-1,3,4-oxadiazol-2-yl]-1-propanone	Other	C23 H34 N4 O2	-3.17	398.267	399.274	1.886		1.62854e+07			[M+H]+1	7.37896e+06	7.52817e+06	1.3491e+07	19.3507	20.0523	15.2406	0.547	0.558	-0.87	-0.84	0.012394	0.0141089
C26 H36 N14		C26 H36 N14	2.56	544.326	543.319	1.95		3.47057e+06			[M-H]-1	733914	907946	3.01512e+06	8.15781	4.91904	29.3025	0.243	0.301	-2.04	-1.73	0.000493604	0.000959604
1-Monolinolein	Monoacylglycerol (MAG)	C21 H38 O4	-0.14	354.277	337.274	1.959	in silico	8.68079e+07	87.1	80.3	[M+H-H2O]+1	2.59904e+07	3.05229e+07	7.62691e+07	20.6141	9.32411	14.2577	0.341	0.4	-1.55	-1.32	0.000344262	0.00103858
DG(18:4(6Z,9Z,12Z,15Z)/18:1(9Z)/0:0)	Diacylglycerols (DAG)	C39 H66 O5	0.22	614.491	615.498	1.963		1.73269e+08			[M+H]+1	5.38844e+07	5.85639e+07	1.64132e+08	8.08307	5.87114	11.6448	0.328	0.357	-1.61	-1.49	1.52824e-05	2.96264e-05
Lanosterol	Sterols/Triterpenoids	C30 H50 O	0	426.386	427.393	2.05		1.24125e+07			[M+H]+1	4.73789e+06	3.53033e+06	1.09381e+07	3.31809	10.2258	16.5848	0.433	0.323	-1.21	-1.63	0.000323436	4.76845e-05
C35 H75 N17 P2		C35 H75 N17 P2	-0.42	795.586	796.594	2.197		1.85508e+07			[M+H]+1	5.4546e+06	6.67275e+06	1.45662e+07	43.5059	15.0577	24.0949	0.374	0.458	-1.42	-1.13	0.0322408	0.0441764
1-oleoyl-2-(α-linolenoyl)-sn-glycerol	Diacylglycerols (DAG)	C39 H68 O5	0.23	616.507	617.514	2.209	in silico	6.10029e+07			[M+H]+1	2.11386e+07	2.37174e+07	4.57182e+07	36.8361	21.3524	22.3649	0.462	0.519	-1.11	-0.95	0.0420213	0.0460697
DG(18:2(9Z,12Z)/20:4(8Z,11Z,14Z,17Z)/0:0)	Diacylglycerols (DAG)	C41 H68 O5	0.22	640.507	641.514	2.224		4.29601e+07			[M+H]+1	1.80108e+07	2.04509e+07	3.89681e+07	27.5647	15.1062	11.4829	0.462	0.525	-1.11	-0.93	0.00864392	0.0152866
Lanostane like	Sterols/Triterpenoids	C30 H54	0.11	414.423	415.43	2.435		4.67598e+06			[M+H]+1	3.30454e+06	4.18968e+06	960802	20.2341	15.8413	25.2413	3.439	4.361	1.78	2.12	0.000903548	0.000344872
DG(18:3(9Z,12Z,15Z)/20:2(11Z,14Z)/0:0)[iso2]	Diacylglycerols (DAG)	C41 H70 O5	0.15	642.522	643.53	2.525	in silico	3.06159e+07			[M+H]+1	7.84177e+06	9.63312e+06	2.77506e+07	26.0375	24.5772	18.8324	0.283	0.347	-1.82	-1.53	0.00226134	0.00494686
C23 H42 O6 (ascr#29 like)		C23 H42 O6	0.5	414.298	415.306	2.549		1.12627e+07			[M+H]+1	6.1173e+06	5.1602e+06	1.08194e+07	12.7571	17.0032	5.85531	0.565	0.477	-0.82	-1.07	0.00337422	0.00156939
3beta-Hydroxy-4alpha-methylsteroid-4beta-carboxylate	Steroid and derivatives	C21 H34 O3	-0.32	334.251	335.258	2.564		4.30979e+08			[M+H]+1	1.15965e+08	1.30804e+08	3.97754e+08	33.938	26.0645	18.9925	0.292	0.329	-1.78	-1.6	0.005065	0.00700571
3,3′-[1,4-Phenylenebis(oxy)]bis[1-(4-isopropenyl-1-piperazinyl)-2-propanol]		C26 H42 N4 O4	0.85	474.321	475.327	2.564		5.01463e+06			[M+H]+1	1.99308e+06	1.40609e+06	4.40602e+06	19.0623	37.8257	15.6434	0.452	0.319	-1.14	-1.65	0.0160793	0.00810287
(3E)-4-[(1S,4aS,8aS)-5,5,8a-Trimethyl-2-methylenedecahydro-1-naphthalenyl]-3-buten-2-one		C18 H28 O	-0.19	260.214	261.221	2.565	in silico	1.52489e+08			[M+H]+1	6.63554e+07	7.06924e+07	1.4814e+08	17.9725	18.333	19.0565	0.448	0.477	-1.16	-1.07	0.00796832	0.0094633
DG(16:0/18:3(6Z,9Z,12Z)/0:0)	Diacylglycerols (DAG)	C37 H66 O5	0.45	590.491	591.498	2.566	in silico	5.80063e+08			[M+H]+1	1.14117e+08	9.32504e+07	5.08503e+08	28.4863	44.2074	17.5296	0.224	0.183	-2.16	-2.45	0.00340832	0.00252987
Palmitin	Monoacylglycerol (MAG)	C19 H38 O4	-0.41	330.277	313.274	2.566		6.39583e+08			[M+H-H2O]+1	1.94339e+08	1.92068e+08	5.67969e+08	36.515	27.8548	17.4767	0.342	0.338	-1.55	-1.56	0.010348	0.0108809
C24 H38 O6		C24 H38 O6	0.02	422.267	423.274	2.567		2.54382e+08			[M+H]+1	1.04446e+08	7.41364e+07	2.42976e+08	16.8512	30.6811	12.7204	0.43	0.305	-1.22	-1.71	0.00603044	0.00310389
3-O-cetyl ascorbic acid like		C22 H40 O6	0.02	400.283	401.29	2.567		2.34618e+08			[M+H]+1	1.03391e+08	7.24244e+07	2.31285e+08	28.1745	29.6761	12.5776	0.447	0.313	-1.16	-1.68	0.020061	0.00789273
C39 H66 N4 O3		C39 H66 N4 O3	-1.31	638.513	639.52	2.568		3.13918e+07			[M+H]+1	1.43017e+07	1.04285e+07	2.33425e+07	13.1696	22.2992	23.24	0.613	0.447	-0.71	-1.16	0.0338347	0.00727046
Gingerglycolipid A	Glycerolipids	C34 H52 N4 O10	-0.55	676.368	735.382	2.569		5.74334e+07			[M-H+HAc]-1	1.11557e+07	3.60615e+06	4.87337e+07	30.7133	105.746	17.8147	0.229	0.074	-2.13	-3.76	0.0483532	0.0139097
1,3-Hexadecadien-1-ol	Fatty Acyls	C16 H30 O	-0.03	238.23	239.237	2.572		3.37416e+06			[M+H]+1	1.47627e+06	1.21102e+06	3.09258e+06	42.8751	18.0208	9.90023	0.477	0.392	-1.07	-1.35	0.0186669	0.041612
C32 H55 N5 O9		C32 H55 N5 O9	0.22	653.4	676.39	2.575		3.42529e+07			[M+Na]+1	1.36926e+07	9.96344e+06	2.30869e+07	9.68815	32.7386	27.1823	0.593	0.432	-0.75	-1.21	0.046602	0.0122076
Palmitic Acid	Fatty acids	C16 H32 O2	-0.02	256.24	255.233	2.584	library	4.44107e+08	96.2	9.8	[M-H]-1	2.5099e+08	1.90583e+08	4.04581e+08	11.7229	20.3614	5.73816	0.62	0.471	-0.69	-1.09	0.00808983	0.00190761
2-Oxiranylmethyl 6-O-hexopyranosylhexopyranoside	Glycosides	C15 H26 O12	0.73	398.143	397.135	2.908		1.03767e+07			[M-H]-1	128745	516869	7.87886e+06	147.176	25.9392	24.1674	0.016	0.066	-5.94	-3.93	0.0145512	0.0398687
C24 H40 O6		C24 H40 O6	0.42	424.283	425.29	2.908		2.08837e+07			[M+H]+1	3.77694e+06	5.46052e+06	1.98007e+07	58.1531	3.52225	6.67928	0.191	0.276	-2.39	-1.86	0.00312468	0.0118213
Sarmentogenin like	Steroid lactones	C24 H36 O4	0.33	388.261	389.269	2.913		1.20646e+07			[M+H]+1	4.97144e+06	4.4789e+06	1.16073e+07	28.9008	24.8218	3.8083	0.428	0.386	-1.22	-1.37	0.0054674	0.00389317
DG(17:1(9Z)/17:2(9Z,12Z)/0:0)	Diacylglycerols (DAG)	C37 H66 O5	0.34	590.491	591.498	3.039	in silico	2.99227e+08			[M+H]+1	5.5244e+07	6.3399e+07	2.72441e+08	13.0568	23.4945	30.3234	0.203	0.233	-2.3	-2.1	0.000971638	0.00181348
cis-Phytoene	Carotenoids and derivatives	C40 H64	0.94	544.501	545.509	3.045		2.26999e+07			[M+H]+1	4.47815e+06	3.38131e+06	1.68227e+07	4.31349	17.4795	35.8811	0.266	0.201	-1.91	-2.31	0.00154899	0.000557058
C50 H77 N O2 P2		C50 H77 N O2 P2	-0.7	785.542	784.535	3.048		3.48223e+06			[M-H]-1	409597	414784	3.11664e+06	33.6176	50.3878	25.2653	0.131	0.133	-2.93	-2.91	0.00234768	0.00238053
C29 H45 N3 O		C29 H45 N3 O	2.85	451.358	450.35	3.121		3.48804e+07			[M-H]-1	1.33422e+06	1.22519e+06	3.43056e+07	31.9738	9.54263	10.0103	0.039	0.036	-4.68	-4.81	2.64643e-06	1.8809e-06
DG(18:0/18:3(9Z,12Z,15Z)/0:0)[iso2]	Diacylglycerols (DAG)	C39 H70 O5	0.52	618.523	619.53	3.341	in silico	3.1851e+07			[M+H]+1	6.26843e+06	6.95206e+06	2.88836e+07	65.316	18.9475	6.35981	0.217	0.241	-2.2	-2.05	0.00955881	0.0101796
Stearic acid	Fatty acids	C18 H36 O2	-0.54	284.271	283.264	3.347	library	4.25461e+07	92.4	9.6	[M-H]-1	2.18713e+07	1.31038e+07	4.14025e+07	14.4777	25.7019	6.19198	0.528	0.316	-0.92	-1.66	0.00608702	0.000762796
Lupeol	Carotenoids and derivatives	C30 H48	0.09	426.386	409.383	3.454		2.2809e+07			[M+H-H2O]+1	6.36831e+06	4.85273e+06	1.91544e+07	6.0379	17.3034	14.2921	0.332	0.253	-1.59	-1.98	0.000136023	3.56951e-05
5-Demethoxyubiquinone-9	Ubiquinones	C53 H80 O3	0.87	764.611	763.604	3.492		3.48803e+07			[M-H]-1	9.80418e+06	7.20218e+06	2.27924e+07	38.6813	19.8826	27.2431	0.43	0.316	-1.22	-1.66	0.0265835	0.00359538
DG(18:0/18:3(9Z,12Z,15Z)/0:0)	Diacylglycerols (DAG)	C39 H70 O5	0.19	618.522	619.53	3.668	in silico	1.53083e+07			[M+H]+1	3.95078e+06	4.38567e+06	1.36637e+07	22.5565	8.05197	16.6687	0.289	0.321	-1.79	-1.64	0.000321038	0.000581886
Squalene oxide	Terpenoid	C30 H50 O	0.24	426.386	409.383	4.158	in silico	4.97124e+07		75.3	[M+H-H2O]+1	1.78595e+07	1.23873e+07	4.52835e+07	11.5683	25.6067	6.99253	0.394	0.274	-1.34	-1.87	0.00066199	0.000215676
Stigmasta-3,5-diene	Steroid and derivatives	C29 H48	0.3	396.376	397.383	4.179	in silico	3.89567e+07			[M+H]+1	9.80107e+06	1.2924e+07	3.46367e+07	6.87719	12.4608	10.6194	0.283	0.373	-1.82	-1.42	1.42748e-05	5.29861e-05
beta-Sitostenone iso	Sterols/Triterpenoids	C29 H48 O	0.83	412.371	413.378	4.191	in silico	4.16601e+06			[M+H]+1	986446	1.14554e+06	3.9863e+06	5.32887	15.1065	21.5335	0.247	0.287	-2.01	-1.8	0.000182219	0.000309769
24-Methylenecycloartanol	Sterols/Triterpenoids	C31 H52 O	0.74	440.402	423.399	4.244	in silico	5.20972e+06			[M+H-H2O]+1	1.98216e+06	2.0815e+06	4.6975e+06	29.5221	27.9652	13.9927	0.422	0.443	-1.24	-1.17	0.0330868	0.00970646
Solanesol	Terpene	C45 H74 O	0.41	630.574	613.571	4.251	in silico	3.96163e+08			[M+H-H2O]+1	2.2761e+06	2.98582e+06	3.84085e+08	14.1001	6.30713	44.6002	0.006	0.008	-7.4	-7.01	4.08158e-06	6.19918e-06
(3β,5α,22E)-Stigmasta-7,22,25-trien-3-ol	Sterols/Triterpenoids	C29 H46 O	0.72	410.355	411.362	4.491	in silico	5.09483e+06			[M+H]+1	2.10933e+06	2.76688e+06	4.23592e+06	21.0075	10.6948	14.9153	0.498	0.653	-1.01	-0.61	0.0057491	0.0380441
C26 H54 N2 P2		C26 H54 N2 P2	-0.56	456.376	457.383	6.815		5.40185e+06			[M+H]+1	2.03716e+06	1.38688e+06	4.41357e+06	35.3842	26.8308	15.1825	0.462	0.314	-1.12	-1.67	0.0214625	0.0032704
C22 H40 O6 (ascr#27 like)		C22 H40 O6	0.06	400.283	401.29	6.861		4.06556e+06			[M+H]+1	2.92622e+06	3.97655e+06	1.96758e+06	2.92338	1.86548	22.8975	1.487	2.021	0.57	1.02	0.0357764	0.00210128
α/β-amyrin	Triterpene	C30H50O	0.17	426.386	409.383	7.935		1.21962e+08			[M+H-H2O]+1	3.07043e+06	3.9088e+06	1.06129e+08	56.116	22.7651	14.3741	0.029	0.037	-5.11	-4.76	5.64341e-05	4.3189e-05

### Sheet: Table S2 LC-HESI-MS
Name	Class	Formula	Annot. DeltaMass [ppm]	Calc. MW	m/z	RT [min]	MS2 match	Area (Max.)	mzCloud Best Match	mzCloud Best Match Confidence	Reference Ion	Group Area: ics 125, Sample	Group Area: ics 129, Sample	Group Area: wt, Sample	Group CV [%]: ics 125, Sample	Group CV [%]: ics 129, Sample	Group CV [%]: wt, Sample	Ratio: (ics 125, Sample) / (wt, Sample)	Ratio: (ics 129, Sample) / (wt, Sample)	Log2 Fold Change: (ics 125, Sample) / (wt, Sample)	Log2 Fold Change: (ics 129, Sample) / (wt, Sample)	P-value: (ics 125, Sample) / (wt, Sample)	P-value: (ics 129, Sample) / (wt, Sample)
DL-Glutamine	Amino acids and derivatives	C5 H10 N2 O3	2.62	146.07	147.077	1.182	library	2.00255e+10	98.4	93.4	[M+H]+1	1.24671e+10	1.25062e+10	1.70396e+10	11.0028	10.8959	13.896	0.732	0.734	-0.45	-0.45	0.0219394	0.0402416
DL-Phenylalanine	Amino acids and derivatives	C9 H11 N O2	1.66	165.079	166.087	2.923	library	1.13471e+10	98	91.6	[M+H]+1	1.0869e+10	8.30685e+09	2.64358e+09	23.7395	27.667	11.5388	4.111	3.142	2.04	1.65	0.00129641	0.00469105
D-Arginine	Amino acids and derivatives	C6 H14 N4 O2	2.95	174.112	175.119	1.12	library	5.66385e+09	88.9	74	[M+H]+1	4.6743e+09	4.8269e+09	1.4598e+09	14.3428	2.73547	25.7823	3.202	3.307	1.68	1.73	0.000383363	0.000367049
D-(+)-Galactose	Monosaccharides and derivatives	C6 H12 O6	-2.87	180.063	179.055	1.216		1.86606e+09			[M-H]-1	2.67111e+08	3.73619e+08	1.41315e+09	15.5809	39.1602	31.2573	0.189	0.264	-2.4	-1.92	0.00285642	0.00374538
C15 H28 O11		C15 H28 O11	1.82	384.164	429.162	2.884		1.83277e+09			[M+FA-H]-1	2.94467e+08	5.93476e+08	1.47149e+09	27.341	40.3642	13.8027	0.2	0.403	-2.32	-1.31	0.00278985	0.0078998
2-Phenylethyl 6-O-β-D-xylopyranosyl-β-D-glucopyranoside	Glycosides	C19 H28 O10	-0.16	416.168	434.202	8.635	library	1.58975e+09	93.1	83.5	[M+NH4]+1	1.23934e+08	1.44944e+08	1.10258e+09	23.16	42.1542	65.4446	0.112	0.131	-3.15	-2.93	0.0152812	0.0199693
C11 H22 N2 O9		C11 H22 N2 O9	0.63	326.133	325.125	1.191		1.29089e+09			[M-H]-1	2.01156e+08	2.41555e+08	1.21818e+09	13.5946	34.557	21.9345	0.165	0.198	-2.6	-2.33	0.000689614	0.000748594
Indoleacetylaspartate	Amino acids and derivatives/hormons	C14 H14 N2 O5	1.03	290.091	291.098	9.985	in silico	1.23225e+09			[M+H]+1	9.47781e+08	6.04448e+08	3.87399e+06	53.2621	67.81	11.9301	244.653	156.027	7.93	7.29	0.000186261	0.00035292
Methyl pyroglutamate	Amino acids and derivatives	C6 H9 N O3	2.41	143.059	304.151	1.183		7.08606e+08			[2M+NH4]+1	2.79088e+08	2.78057e+08	6.39744e+08	11.3713	15.5146	15.8062	0.436	0.435	-1.2	-1.2	0.00142862	0.00212847
2-(4-hydroxy-3-methoxyphenyl)ethyl 6-O-[(2R,3R,4R)-3,4-dihydroxy-4-(hydroxymethyl)tetrahydrofuran-2-yl]-β-D-glucopyranoside	Phenylethanoid glycosides	C20 H30 O12	1.75	462.175	461.167	8.636		6.3065e+08			[M-H]-1	5.67018e+07	6.77454e+07	4.34383e+08	25.6622	41.0766	62.9863	0.131	0.156	-2.94	-2.68	0.015775	0.0201062
Nicotianamine	Amino acids and derivatives	C12 H21 N3 O6	1.85	303.144	302.136	1.179		6.23166e+08	65.9	8.3	[M-H]-1	3.01968e+08	2.91484e+08	5.85248e+08	10.8139	16.855	15.6012	0.516	0.498	-0.95	-1.01	0.00683498	0.00615944
2-Phenylethyl 6-O-α-L-gulopyranosyl-α-L-gulopyranoside	Glycosides	C20 H30 O11	0.14	446.179	464.212	7.966	in silico	6.15576e+08			[M+NH4]+1	3.48991e+07	4.73308e+07	5.36585e+08	27.2703	46.6017	68.9897	0.065	0.088	-3.94	-3.5	0.0235977	0.0269652
2-(acetylamino)-3-(1H-indol-3-yl)propanoic acid	Amino acids and derivatives	C13 H14 N2 O3	-0.34	246.1	245.093	9.984	library	5.25059e+08	95.7	100	[M-H]-1	4.16245e+08	2.60705e+08	1.90363e+06	52.9545	65.8981	7.26072	218.659	136.952	7.77	7.1	0.000171709	0.000327618
DL-Citrulline	Amino acids and derivatives	C6 H13 N3 O3	2.75	175.096	176.103	1.186	in silico	4.74272e+08			[M+H]+1	2.8298e+08	2.75718e+08	1.16172e+08	33.5672	11.3786	16.8602	2.436	2.373	1.28	1.25	0.00244924	0.00643942
C16 H31 N10 O2 P3		C16 H31 N10 O2 P3	2.92	488.186	487.179	1.222		4.47499e+08			[M-H]-1	1.58239e+08	2.47897e+08	4.29868e+08	28.0866	20.8127	6.82116	0.368	0.577	-1.44	-0.79	0.00515671	0.0306131
C4 H9 O9 P		C4 H9 O9 P	-1.22	231.998	230.991	1.491		4.38813e+08			[M-H]-1	9.32597e+07	1.41168e+08	3.6337e+08	4.80711	35.3544	31.4959	0.257	0.388	-1.96	-1.36	0.00607455	0.0143851
C9 H6 N10 O3		C9 H6 N10 O3	2.16	302.063	301.056	1.141		4.14981e+08			[M-H]-1	2.90531e+08	3.35355e+08	3.90165e+07	14.6538	23.2072	41.0453	7.446	8.595	2.9	3.1	0.000532202	0.000313955
C10 H21 N5 O8 S		C10 H21 N5 O8 S	0.87	371.111	352.094	1.259		4.06614e+08			[M-H-H2O]-1	1.17285e+08	1.27712e+08	3.68271e+08	44.5291	24.3223	21.8241	0.318	0.347	-1.65	-1.53	0.0181942	0.0148794
Vanillic acid 4-β-D-glucoside	Phenolic acids and derivatives	C14 H18 O9	-1.82	330.094	329.087	1.149		3.66544e+08			[M-H]-1	9.90497e+07	8.84044e+07	2.74614e+08	8.41462	18.3182	20.9927	0.361	0.322	-1.47	-1.64	0.000551326	0.000280982
1-O-(3,4-Dihydroxybenzoyl)-β-D-glucopyranose OR 1-O-protocatechuoyl-beta-D-glucose	Phenolic acids and derivatives	C13 H16 O9	-1.65	316.079	315.072	1.146		3.40222e+08			[M-H]-1	3.18061e+08	3.04112e+08	1.81003e+08	8.33848	9.32156	20.9541	1.757	1.68	0.81	0.75	0.00883742	0.00921024
C22 H28 N4 O9		C22 H28 N4 O9	-1.19	492.185	491.178	7.966		2.7044e+08			[M-H]-1	1.64232e+07	2.18615e+07	2.27216e+08	26.8804	45.5447	68.1131	0.072	0.096	-3.79	-3.38	0.0226415	0.0261044
(2R)-2,3-Dihydroxypropyl 6-deoxy-6-sulfo-α-D-glucopyranoside	Glycerolipids	C9 H18 O10 S	0.59	318.062	317.055	1.52		2.42662e+08			[M-H]-1	3.92118e+07	3.87507e+07	1.91035e+08	42.5727	58.1372	24.1386	0.205	0.203	-2.28	-2.3	0.010134	0.0142895
3-O-Acetyl-1,2-O-isopropylidenehexofuranose	Monosaccharides and derivatives	C11 H18 O7	1.91	262.106	285.095	6.444		2.30819e+08			[M+Na]+1	1.33476e+08	1.20155e+08	2.01362e+07	75.1894	12.4255	35.921	6.629	5.967	2.73	2.58	0.0445311	0.0275698
C11 H17 O6 P S2		C11 H17 O6 P S2	-2.15	340.02	378.983	1.119		2.25339e+08			[M+K]+1	1.20885e+08	1.45158e+08	1.8042e+07	7.50372	46.4341	51.0817	6.7	8.046	2.74	3.01	0.00368306	0.00233521
Norophthalmic acid	Others	C10 H17 N3 O6	2.32	275.112	276.12	1.239		2.04703e+08			[M+H]+1	5.67228e+07	5.29763e+07	1.73908e+08	26.352	32.7233	20.0008	0.326	0.305	-1.62	-1.71	0.00674531	0.00693457
C10 H21 N O9		C10 H21 N O9	0.43	299.122	298.114	1.187		1.83341e+08			[M-H]-1	3.72751e+07	4.07332e+07	1.62668e+08	7.11819	41.7245	14.5258	0.229	0.25	-2.13	-2	0.0025884	0.00159127
C4 H11 N2 O7 P		C4 H11 N2 O7 P	-0.94	230.03	229.023	1.118		1.73653e+08			[M-H]-1	7.48359e+07	6.47889e+07	1.64547e+08	9.11604	3.71848	9.24669	0.455	0.394	-1.14	-1.34	4.95131e-05	1.98614e-05
C10 H5 O P		C10 H5 O P	1.4	172.008	173.015	1.153		1.66148e+08			[M+H]+1	9.75277e+07	1.16955e+08	3.38952e+07	2.56647	36.9588	26.6076	2.877	3.45	1.52	1.79	0.00677137	0.0033397
Oxo-octadecatrienoic acid derivative	Fatty Acyls	C27H40O11	-1.28	540.258	539.251	14.343		1.66082e+08			[M-H]-1	3.22302e+07	4.15378e+07	1.25601e+08	20.7326	45.4481	30.3855	0.257	0.331	-1.96	-1.6	0.0105183	0.0163294
C9 H19 N O9		C9 H19 N O9	0.71	285.106	284.099	1.184		1.61967e+08			[M-H]-1	2.95174e+07	2.11281e+07	1.35395e+08	42.2504	61.0046	20.7004	0.218	0.156	-2.2	-2.68	0.0185971	0.00657819
Methylmethionine	Amino acids and derivatives	C6 H13 N O2 S	2.85	163.067	164.074	1.754		1.58591e+08			[M+H]+1	9.46147e+07	7.87719e+07	1.53976e+08	14.8233	18.8927	16.1679	0.614	0.512	-0.7	-0.97	0.0381719	0.0255803
D-Glucopyranose	Monosaccharides and derivatives	C6 H12 O6	2.99	180.064	219.027	1.222		1.47536e+08			[M+K]+1	2.01313e+07	2.36698e+07	1.12108e+08	8.28095	60.0731	34.9579	0.18	0.211	-2.48	-2.24	0.0077361	0.0122427
(2-{(3R,5R)-3-Amino-6-[(2-aminoethyl)amino]-5-hydroxyhexanoyl}-1-methylhydrazino)acetic acid (non-preferred name)	Others	C11 H25 N5 O4	2.42	291.191	292.199	1.194		1.31571e+08			[M+H]+1	3.42275e+07	9.48462e+07	8.235e+06	84.7649	13.2664	56.1425	4.156	11.517	2.06	3.53	0.0176833	0.00570188
C9 H16 N6 O6		C9 H16 N6 O6	0.63	304.113	303.106	1.234		1.16792e+08			[M-H]-1	5.36317e+07	4.53078e+07	1.06515e+08	22.6593	4.64859	13.9343	0.504	0.425	-0.99	-1.23	0.00398406	0.0018151
6-(1H-Pyrrol-2-yl)[1,2,5]oxadiazolo[3,4-b]pyrazin-5(3H)-one	Others	C8 H5 N5 O2	-2.62	203.044	429.078	1.267		1.10426e+08			[2M+Na]+1	2.03963e+07	2.34999e+07	1.08556e+08	40.1691	22.4816	47.3885	0.188	0.216	-2.41	-2.21	0.0298327	0.0270212
C15 H29 N O14		C15 H29 N O14	1.76	447.16	446.152	2.884		1.04742e+08			[M-H]-1	2.47368e+07	3.56146e+07	8.09668e+07	26.5653	37.0257	23.8274	0.306	0.44	-1.71	-1.18	0.0130519	0.0186808
C6 H16 N4 O6 P2		C6 H16 N4 O6 P2	0.29	302.055	303.062	1.155		1.01752e+08			[M+H]+1	6.71198e+07	8.09618e+07	6.64954e+06	30.2923	17.8564	49.0833	10.094	12.176	3.34	3.61	0.000470403	0.000329195
O(6)-Methyl-2′-deoxyguanosine	Nucleosides, nucleotide and analogues	C11 H15 N5 O4	-1.31	281.112	326.11	1.203		1.00339e+08			[M+FA-H]-1	2.5384e+07	2.61771e+07	7.73118e+07	34.5542	31.1427	19.5533	0.328	0.339	-1.61	-1.56	0.00508303	0.00770995
C6 H17 N6 O7 P		C6 H17 N6 O7 P	-2.62	316.089	159.052	1.274		9.97335e+07			[M+2H]+2	4.34658e+07	3.83562e+07	9.80612e+07	13.8621	14.9374	7.06007	0.443	0.391	-1.17	-1.35	0.000409383	0.000377307
3,5-Dinitro-2,6-pyrazinediamine	Others	C4 H4 N6 O4	-2.24	200.029	201.036	1.133		9.46408e+07			[M+H]+1	7.14599e+07	7.84696e+07	2.07117e+07	20.6244	7.70996	37.9747	3.45	3.789	1.79	1.92	0.00279456	0.00206664
C5 H15 N4 O6 P		C5 H15 N4 O6 P	0.81	258.073	257.066	1.047		9.45353e+07			[M-H]-1	7.73529e+07	7.59124e+07	2.33714e+07	21.7976	3.03629	19.1581	3.31	3.248	1.73	1.7	0.000515832	0.000578269
C10 H7 N9 O4		C10 H7 N9 O4	1.59	317.063	316.055	1.172		9.42806e+07			[M-H]-1	7.87599e+07	7.92543e+07	4.28922e+07	16.4189	13.1909	7.93354	1.836	1.848	0.88	0.89	0.0039177	0.00270354
3-({[(2-{[(2-Carbamimidamido-1,3-thiazol-5-yl)methyl]sulfanyl}ethyl)amino](cyanoamino)methylene}amino)propyl nitrate	Others	C12 H19 N9 O3 S2	-1.83	401.104	419.138	1.155		9.29784e+07			[M+NH4]+1	6.21452e+07	7.76393e+07	3.69031e+06	34.3268	24.5953	62.7315	16.84	21.039	4.07	4.39	0.0009892	0.00057375
7-Phenylheptanoic acid	Fatty Acyls	C13 H18 O2	-0.26	206.131	207.138	8.092		8.4054e+07			[M+H]+1	3.00703e+07	3.43026e+07	7.2451e+07	12.122	40.3427	21.3186	0.415	0.473	-1.27	-1.08	0.0299374	0.03241
3-O-α-L-Allopyranosyl-2,6-anhydro-5-deoxy-D-xylo-hex-5-enitol	Glycosides	C12 H20 O9	1.42	308.111	307.104	6.446		8.12576e+07			[M-H]-1	4.68924e+07	4.04271e+07	6.97473e+06	74.1324	12.7062	36.6275	6.723	5.796	2.75	2.54	0.0367322	0.0233949
C8 H13 N O4 P2		C8 H13 N O4 P2	-0.38	249.032	250.039	2.926		8.12146e+07			[M+H]+1	7.66658e+07	5.27086e+07	1.75861e+07	20.2256	15.3379	5.50025	4.359	2.997	2.12	1.58	0.00010046	0.000412099
C22 H26 N O P S2		C22 H26 N O P S2	1.54	415.12	433.154	1.159		7.94995e+07			[M+NH4]+1	6.57944e+07	6.85041e+07	1.75034e+07	24.0319	16.3574	43.7312	3.759	3.914	1.91	1.97	0.00586783	0.00451792
6,3',4'-Trimethoxyflavanone	Phenylpropanoids and Polyketides	C18 H18 O5	-0.23	314.115	315.123	1.269		7.88476e+07			[M+H]+1	1.19637e+07	1.00317e+07	5.75714e+07	35.6143	52.3047	22.4092	0.208	0.174	-2.27	-2.52	0.00529567	0.00329984
C37 H40 N8 O7		C37 H40 N8 O7	0.16	708.302	709.309	12.473		7.59245e+07			[M+H]+1	5.08942e+07	6.91176e+07	1.08571e+07	42.8903	37.3531	19.1158	4.688	6.366	2.23	2.67	0.0177625	0.0057911
C6 H N8 P		C6 H N8 P	1.78	216.007	217.014	1.137		7.57783e+07			[M+H]+1	5.28732e+07	5.2262e+07	1.05595e+07	27.3672	31.0737	36.9754	5.007	4.949	2.32	2.31	0.0020429	0.00255915
C12 H20 N10 O7 S		C12 H20 N10 O7 S	1.43	448.124	449.132	1.164		7.44955e+07			[M+H]+1	5.37934e+07	5.78739e+07	1.03053e+07	21.3566	16.1657	46.6398	5.22	5.616	2.38	2.49	0.00142764	0.00142394
{[5-(5-Oxo-4,5-dihydro-1,2-oxazol-3-yl)-2-furyl]phosphoryl}bis(oxymethylene) bis(2-methylpropanoate)		C17 H22 N O10 P	-0.89	431.098	449.132	1.162		7.41266e+07			[M+NH4]+1	5.25141e+07	5.50857e+07	1.10018e+07	22.7161	19.9504	49.1357	4.773	5.007	2.25	2.32	0.0034103	0.00420098
Nonioside A	Glycosides	C17 H30 O11	2.53	410.18	455.178	6.453		7.39112e+07			[M+FA-H]-1	4.24054e+06	5.72786e+06	6.50417e+07	32.5614	67.6108	24.2424	0.065	0.088	-3.94	-3.51	0.000946707	0.00224074
5′-Acetamido-5′-deoxycytidine	Nucleosides, nucleotide and analogues	C11 H16 N4 O5	-2.12	284.111	323.075	1.232		7.25906e+07			[M+K]+1	3.45072e+07	3.45702e+07	6.739e+07	22.5203	16.1252	14.9253	0.512	0.513	-0.97	-0.96	0.00935405	0.0157427
D-ribosylnicotinate	Vitamins and derivatives	C11 H13 N O6	2.47	255.075	256.082	1.263		6.80967e+07			[M+H]+1	1.5946e+07	1.97201e+07	5.68015e+07	18.8264	26.091	25.0655	0.281	0.347	-1.83	-1.53	0.00144213	0.00496017
C6 H8 O3 S2		C6 H8 O3 S2	2.37	191.992	192.999	1.124		6.53806e+07			[M+H]+1	4.72456e+07	4.32302e+07	2.2105e+07	1.63185	28.2887	27.6065	2.137	1.956	1.1	0.97	0.0107593	0.00948107
C12 H25 N8 O5 P3 S		C12 H25 N8 O5 P3 S	0.18	486.088	485.081	1.143		6.02572e+07			[M-H]-1	5.00474e+07	5.25588e+07	8.9429e+06	8.56286	13.1864	44.5477	5.596	5.877	2.48	2.56	0.000897642	0.000669335
C40 H40 N2 O9		C40 H40 N2 O9	-3.6	692.271	691.263	12.256		5.76695e+07			[M-H]-1	5.3318e+07	3.84463e+07	2.21418e+07	16.7959	21.468	23.7637	2.408	1.736	1.27	0.8	0.00425514	0.0136317
5-[(2E)-2-(4-Nitrobenzylidene)hydrazino]-1H-tetrazole	Others	C8 H7 N7 O2	0.16	233.066	232.059	2.924		5.60421e+07			[M-H]-1	5.5125e+07	3.8476e+07	1.24745e+07	20.7972	24.2957	9.42563	4.419	3.084	2.14	1.62	0.000502115	0.00181433
C33 H47 N2 O12 P		C33 H47 N2 O12 P	-0.35	694.286	693.279	11.812		5.56529e+07			[M-H]-1	5.52242e+07	4.96079e+07	2.20996e+07	30.9371	13.5166	23.1248	2.499	2.245	1.32	1.17	0.0385578	0.0261948
[Similar to: D-Saccharic acid; ΔMass: 163.0670 Da]		C17 H11 N9 O2	2.7	373.105	372.097	1.277		5.46344e+07			[M-H]-1	2.46854e+07	2.16646e+07	4.42232e+07	25.174	22.1386	12.9359	0.558	0.49	-0.84	-1.03	0.0451768	0.00822347
C19 H26 N6 O12		C19 H26 N6 O12	2.07	530.162	529.155	8.636		5.301e+07			[M-H]-1	4.52999e+06	5.80372e+06	3.84245e+07	27.7924	47.205	62.0576	0.118	0.151	-3.08	-2.73	0.0177378	0.0242959
C12 H18 N4 O8		C12 H18 N4 O8	-3.17	346.111	345.104	1.248		5.2098e+07			[M-H]-1	1.03684e+07	1.05864e+07	5.00478e+07	34.7204	34.3281	16.5426	0.207	0.212	-2.27	-2.24	0.00231471	0.00203904
C18 H16 O2 S		C18 H16 O2 S	0.49	296.087	297.095	1.314		5.16323e+07			[M+H]+1	1.52323e+07	1.53156e+07	4.3683e+07	7.5294	52.2853	22.9968	0.349	0.351	-1.52	-1.51	0.0417424	0.0240118
Indole-3-acetyl-beta-1-D-glucoside	Glycosides	C16 H19 N O7	0.63	337.116	355.15	8.236		5.12495e+07			[M+NH4]+1	1.36906e+07	1.52216e+07	4.34216e+07	22.5958	31.6301	23.1779	0.315	0.351	-1.67	-1.51	0.009736	0.00642927
C15 H25 N3 O4 P2 S2		C15 H25 N3 O4 P2 S2	-0.2	437.076	438.083	2.87		5.08262e+07			[M+H]+1	8.45009e+06	8.39413e+06	4.95195e+07	30.0379	59.8132	4.53266	0.171	0.17	-2.55	-2.56	0.00581319	0.00390138
Caffeoylquinic acid	Phenylpropanoids and polyketides	C16 H18 O9	1.21	354.096	353.088	7.885		4.90498e+07	95.4	9.8	[M-H]-1	3.61567e+07	4.50976e+07	2.37697e+07	13.0359	17.6513	15.4781	1.521	1.897	0.61	0.92	0.0548425	0.0121466
C6 H17 O2 P3		C6 H17 O2 P3	1.89	214.045	215.052	1.143		4.79989e+07			[M+H]+1	3.1322e+07	2.65536e+07	4.68211e+07	14.1497	15.4541	2.11755	0.669	0.567	-0.58	-0.82	0.0130187	0.00315991
C5 H10 N5 O2 P3		C5 H10 N5 O2 P3	-2.88	265.004	266.011	2.931		4.75571e+07			[M+H]+1	4.56605e+07	3.52067e+07	6.15526e+06	18.4851	16.947	17.8188	7.418	5.72	2.89	2.52	3.92239e-05	7.48807e-05
C27 H34 N4 O11		C27 H34 N4 O11	-1.57	590.221	589.215	8.064		4.73325e+07			[M-H]-1	4.68585e+06	6.30917e+06	4.30575e+07	28.3756	57.0349	12.9674	0.109	0.147	-3.2	-2.77	0.0031981	0.00275267
5′-Acetamido-5′-deoxythymidine	Nucleosides, nucleotide and analogues	C12 H17 N3 O5	0.54	283.117	282.11	1.196		4.73019e+07			[M-H]-1	1.21281e+07	7.56305e+06	3.64271e+07	10.0975	30.3546	16.7087	0.333	0.208	-1.59	-2.27	0.000750437	0.000220734
C6 H20 N6 P2 S		C6 H20 N6 P2 S	2.92	270.095	315.093	1.263		4.68391e+07			[M+FA-H]-1	1.82672e+07	2.17617e+07	4.57167e+07	23.9042	31.9647	7.18911	0.4	0.476	-1.32	-1.07	0.0175155	0.0100341
C11 H24 N3 O7 P		C11 H24 N3 O7 P	-1.86	341.135	342.142	2.67		4.56451e+07			[M+H]+1	1.77588e+07	1.26496e+07	3.93017e+07	26.6223	38.968	13.8343	0.452	0.322	-1.15	-1.64	0.0260247	0.00993735
N-Acetyl-alpha-D-glucosamine1-phosphate	Aminosugar phosphates	C8 H16 N O9 P	0.14	301.056	300.049	1.523		4.44142e+07	73.3	46.7	[M-H]-1	1.53015e+07	2.09342e+07	4.14003e+07	30.2007	12.8527	12.3331	0.37	0.506	-1.44	-0.98	0.00331612	0.0148362
C4 H8 N6 O7 P2		C4 H8 N6 O7 P2	-2	313.992	312.985	1.104		3.99916e+07			[M-H]-1	1.84195e+07	1.11321e+07	3.29511e+07	26.2406	14.2023	15.0466	0.559	0.338	-0.84	-1.57	0.00840286	0.00155968
C9 H19 P S		C9 H19 P S	0.06	190.095	189.087	1.198		3.85232e+07			[M-H]-1	3.62212e+07	3.04679e+07	1.48932e+07	6.21285	5.44592	22.1899	2.432	2.046	1.28	1.03	0.000583426	0.00217663
[Similar to: N-Acetyl-α-D-glucosamine 1-phosphate ; ΔMass: 97.9775 Da]		C11 H10 N7 O8 P	2.19	399.034	398.026	1.514	library	3.74031e+07			[M-H]-1	1.21025e+07	1.69821e+07	2.7277e+07	2.23698	20.4688	21.8919	0.444	0.623	-1.17	-0.68	0.00208583	0.00972402
Dianthramine	Alkaloids and heterocyclic compounds	C14 H11 N O6	1.48	289.059	331.093	1.154		3.69515e+07			[M+ACN+H]+1	1.15582e+07	9.92425e+06	2.94829e+07	14.8551	40.4481	18.9819	0.392	0.337	-1.35	-1.57	0.0147479	0.00616233
C7 H18 N20 O3 S		C7 H18 N20 O3 S	-0.65	462.159	507.157	1.262		3.65457e+07			[M+FA-H]-1	1.30031e+07	1.22938e+07	3.33421e+07	6.4345	43.5377	8.52853	0.39	0.369	-1.36	-1.44	0.0142871	0.0080722
[Similar to: D-Saccharic acid; ΔMass: 96.1278 Da]		C10 H22 N6 O5	0.69	306.165	305.158	1.135		3.61975e+07			[M-H]-1	3.1419e+07	3.52133e+07	1.67443e+06	7.95562	1.90703	78.3208	18.764	21.03	4.23	4.39	0.000677715	0.000552902
Ethyl 3-[({[(2R,3S,5S)-3-hydroxy-5-(5-methyl-2,4-dioxo-3,4-dihydro-1(2H)-pyrimidinyl)tetrahydro-2-furanyl]methyl}carbamoyl)amino]propanoate	Nucleoside and derivatives	C16 H24 N4 O7	-0.26	384.164	402.198	1.451		3.56374e+07			[M+NH4]+1	7.13125e+06	8.5767e+06	3.25414e+07	44.2583	50.1365	6.37984	0.219	0.264	-2.19	-1.92	0.00712768	0.0160113
C5 H16 N4 O4 P2		C5 H16 N4 O4 P2	0.88	258.065	300.099	1.018		3.31155e+07			[M+ACN+H]+1	2.41621e+07	2.03593e+07	6.91693e+06	23.4716	34.0482	6.4957	3.493	2.943	1.8	1.56	0.00123719	0.0018899
6-Acetyl-D-glucose	Monosaccharides and derivatives	C8 H14 O7	0.49	222.074	267.072	9.234		3.17138e+07			[M+FA-H]-1	8.27009e+06	1.23963e+07	2.90158e+07	4.69219	37.4384	24.2322	0.285	0.427	-1.81	-1.23	0.00721088	0.0190015
1-Phenylhept-3-en-4-one	Fatty acyls	C13 H16 O	-0.24	188.12	189.127	8.097		3.12814e+07			[M+H]+1	8.11385e+06	8.32602e+06	2.85365e+07	9.86175	38.0573	19.338	0.284	0.292	-1.81	-1.78	0.00420459	0.00306017
C17 H30 O12		C17 H30 O12	1.78	426.174	425.167	7.255		3.09765e+07			[M-H]-1	9.57929e+06	1.20325e+07	2.75115e+07	16.8922	38.7652	8.51211	0.348	0.437	-1.52	-1.19	0.00747634	0.00792288
Pestalotiopyrone J like		C14 H18 O8	2.03	314.101	313.093	6.085		3.01475e+07			[M-H]-1	1.45806e+06	1.10353e+06	2.23334e+07	6.6763	46.4331	64.5862	0.065	0.049	-3.94	-4.34	0.00543643	0.00415491
2-Methyl-5-[5-(4-morpholinyl)-2-nitrophenyl]pyrazolo[1,5-a]pyrimidine	Others	C17 H17 N5 O3	-0.82	339.133	340.14	5.6		2.98103e+07			[M+H]+1	5.26912e+06	3.74759e+06	2.44691e+07	13.6021	22.3626	32.197	0.215	0.153	-2.22	-2.71	0.000936966	0.000399904
C10 H9 N O11		C10 H9 N O11	-0.89	319.017	318.01	2.923		2.95051e+07			[M-H]-1	2.83672e+07	2.02589e+07	6.38921e+06	19.7896	21.0991	2.90928	4.44	3.171	2.15	1.66	0.000179072	0.000637716
1-Phenylhept-3-en-4-one iso	Fatty acyls	C13 H16 O	-0.84	188.12	189.127	9.235		2.83839e+07			[M+H]+1	7.335e+06	1.21676e+07	2.50386e+07	8.43731	37.6276	25.8326	0.293	0.486	-1.77	-1.04	0.00778691	0.0363475
(5S)-5′-O-(5-Amino-5-deoxy-β-D-ribofuranosyl)-5′-C-[1-(3-hydroxypropyl)-1H-1,2,3-triazol-4-yl]uridine	Nucleosides, nucleotide and analogues	C19 H28 N6 O10	2.25	500.188	499.181	8.094		2.81478e+07			[M-H]-1	1.06095e+07	1.39105e+07	2.4985e+07	7.17363	32.7294	20.6174	0.425	0.557	-1.24	-0.84	0.0225369	0.0352298
C16 H31 N O10		C16 H31 N O10	-1.14	397.194	398.202	7.258		2.79953e+07			[M+H]+1	8.85426e+06	1.0017e+07	2.46568e+07	20.8646	39.3374	12.6797	0.359	0.406	-1.48	-1.3	0.00967698	0.00935513
1-O-Sinapoyl-beta-D-glucose	Phenylpropanoids and polyketides	C17 H22 O10	3	386.122	409.113	7.066		2.71971e+07			[M+Na]+1	8.12926e+06	6.61661e+06	2.36958e+07	32.9142	31.817	13.3452	0.343	0.279	-1.54	-1.84	0.00677698	0.00269629
C9 H8 N4 P2 S2		C9 H8 N4 P2 S2	-2.81	297.966	330.999	1.83		2.4992e+07			[M+H+MeOH]+1	1.31543e+07	1.24117e+07	2.49647e+07	26.5438	29.9851	13.8798	0.527	0.497	-0.92	-1.01	0.0451446	0.049877
C3 H2 N5 O P3 S		C3 H2 N5 O P3 S	-1.92	248.919	247.912	1.652		2.3834e+07			[M-H]-1	1.95088e+07	1.23795e+07	8.96579e+06	12.7219	21.3564	6.42238	2.176	1.381	1.12	0.47	0.000866556	0.0219832
C19 H40 N6 O11 P2		C19 H40 N6 O11 P2	-2.23	590.222	589.215	8.746		2.13918e+07			[M-H]-1	1.50824e+06	2.7543e+06	2.05484e+07	14.0831	41.306	2.61013	0.073	0.134	-3.77	-2.9	8.0238e-05	0.000205781
3-O-feruloyl-D-quinic acid	Phenylpropanoids and polyketides	C17 H20 O9	-1.46	368.11	369.117	8.062	in silico	2.02574e+07			[M+H]+1	846933	3.12138e+06	1.65767e+07	45.6547	61.9195	14.8167	0.051	0.188	-4.29	-2.41	0.00191546	0.0091059
C10 H16 N5 O2 P3 S		C10 H16 N5 O2 P3 S	2.94	363.025	362.018	2.923		1.94296e+07			[M-H]-1	1.84259e+07	1.32612e+07	5.36603e+06	12.1424	21.2941	16.9466	3.434	2.471	1.78	1.31	0.000313277	0.00108286
C9 H19 N4 O2 P3		C9 H19 N4 O2 P3	-0.26	308.072	309.079	1.185		1.72518e+07			[M+H]+1	1.52581e+07	1.69335e+07	4.18399e+06	11.1941	8.11569	4.72383	3.647	4.047	1.87	2.02	4.76796e-06	2.84883e-06
Ethyl (4-methyl-2-sulfido-1,3,2-dioxaphospholan-2-yl)phenylcarbamate	Others	C12 H16 N O4 P S	1.26	301.054	300.047	2.926		1.68239e+07			[M-H]-1	1.50498e+07	1.12708e+07	3.17604e+06	20.5153	27.5322	20.7168	4.739	3.549	2.24	1.83	0.000842215	0.00275132
[Similar to: D-Glucose 6-phosphate; ΔMass: 50.0720 Da]		C11 H22 N2 O4 S2	-1.09	310.102	309.094	1.266		1.57419e+07			[M-H]-1	1.42197e+07	1.35746e+07	3.56137e+06	8.09067	9.26952	8.46216	3.993	3.812	2	1.93	2.50558e-06	3.42541e-06
C34 H44 N4 O4 P2		C34 H44 N4 O4 P2	1.78	634.285	633.278	10.204		1.19913e+07			[M-H]-1	2.58348e+06	2.02589e+06	9.09785e+06	25.5855	38.3384	19.2836	0.284	0.223	-1.82	-2.17	0.002211	0.00164419
Methyl 6-S-(1-carboxy-3-hydroxypropyl)-6-thio-α-L-gulopyranoside	Carbohydrates and carbohydrate conjugates	C11 H20 O8 S	2.6	312.089	311.081	5.065		1.16126e+07			[M-H]-1	4.30529e+06	2.69252e+06	8.63933e+06	26.2341	11.9201	26.4559	0.498	0.312	-1	-1.68	0.0166272	0.00157818
5,8-Dihydroxy-2-{4-[2-(2-hydroxyethoxy)ethyl]-1-piperazinyl}-1,4-naphthoquinone	Others	C18 H22 N2 O6	1.61	362.148	725.304	11.697		1.15446e+07			[2M+H]+1	9.66754e+06	1.12666e+07	4.76026e+06	18.6143	21.463	16.7749	2.031	2.367	1.02	1.24	0.0185282	0.0074554
C9 H10 N9 P3 S		C9 H10 N9 P3 S	1.38	369	367.993	2.924		7.71103e+06			[M-H]-1	7.17752e+06	5.28941e+06	1.57957e+06	16.6468	17.0058	11.7626	4.544	3.349	2.18	1.74	6.80584e-05	0.000215258
C26 H38 N2 O5 P2 S		C26 H38 N2 O5 P2 S	-1.58	552.197	597.195	8.988		7.42492e+06			[M+FA-H]-1	4.50117e+06	7.1224e+06	1.46026e+06	40.9785	31.8218	19.5068	3.082	4.878	1.62	2.29	0.0137607	0.00500327
C19 H23 P S		C19 H23 P S	1.72	314.126	315.134	9.981		6.51419e+06			[M+H]+1	2.73082e+06	2.69283e+06	5.0335e+06	21.8781	18.1045	24.3915	0.543	0.535	-0.88	-0.9	0.0185521	0.0180823
Benzylmalic acid	Carboxylic acids and derivatives	C11H12O5	3.99	224.069	225.077	7.067	in silico	4.14407e+06			[M+H]+1	915156	438918	3.22384e+06	28.1604	25.1287	17.4995	0.284	0.136	-1.82	-2.88	0.0012244	0.000134015
